# Genome-wide functional analysis of hot pepper immune receptors reveals an autonomous NLR cluster in seed plants

**DOI:** 10.1101/2019.12.16.878959

**Authors:** Hye-Young Lee, Hyunggon Mang, Eun-Hye Choi, Ye-Eun Seo, Myung-Shin Kim, Soohyun Oh, Saet-Byul Kim, Doil Choi

**Affiliations:** Plant Immunity Research Center, Seoul National University, Seoul, 08826, Republic of Korea; Plant Genomics and Breeding Institute and Department of Plant Science, Seoul National University, Seoul, 08826, Republic of Korea

**Author notes:** **Corresponding Author:** Doil Choi.

**Keywords:** Plant NLR, Coiled-coil domain, Autoactivity, Singleton NLR, Cell death

## Abstract

Plants possess hundreds of intracellular immune receptors encoding nucleotide-binding domain and leucine-rich repeat (NLR) proteins. Autoactive NLRs, in some cases a specific NLR domain, induce plant cell death in the absence of pathogen infection. In this study, we identified a group of NLRs (G10) carrying autoactive coiled-coil (CC) domains in pepper (*Capsicum annuum* L. cv. CM334) by genome-wide transient expression analysis. The G10-CC-mediated cell death mimics hypersensitive response (HR) cell death triggered by interaction between NLR and effectors derived from pathogens. Sequence alignment and mutagenesis analyses revealed that the intact α1 helix of G10-CCs is critical for both G10-CC- and R gene-mediated HR cell death. The cell death induced by G10-CCs does not require known helper NLRs, suggesting G10-NLRs are novel singleton NLRs. We also found that G10-CCs localize in the plasma membrane as *Arabidopsis* singleton NLR ZAR1. Extended studies revealed that autoactive G10-CCs are well conserved in other *Solanaceae* plants, including tomato, potato, and tobacco, as well as a monocot plant, rice. Furthermore, G10-NLR is an ancient form of NLR that present in all tested seed plants (spermatophytes). Our studies not only uncover the autonomous NLR cluster in plants but also provide powerful resources for dissecting the underlying molecular mechanism of NLR-mediated cell death in plants.
