## Supplementary material for "Genome-wide functional analysis of hot pepper immune receptors reveals an autonomous NLR cluster in seed plants": dataset4

### Sheet: Sheet1
List of primers used for PCR and qRT-PCR
Primer name	Gene ID	Sequence (5'-3')	Reference
Screening of autoactivity of NTD in pepper NLRs
OsCC1_AF	LOC_Os01g57870.1	GAGGAGAAGAGCCCTTCAAACGGTGTATGACTGCTGAATTGTC
OsCC1_AR		CGACGACAAGACCCTATGGAGTTCGTGGCGTCCATC
OsCC2_AF	LOC_Os01g72680.1	CGACGACAAGACCCTATGGAAGAAAATATTGGAAAGCTGGACAACA
OsCC2_AR		GAGGAGAAGAGCCCTTCACCATATCCCTAAAATTCCAACATTGTCATCTTT
OsCC3_AF	LOC_Os12g30720.1	CGACGACAAGACCCTATGGAGATCATCGGCATCAAGTGC
OsCC3_AR		GAGGAGAAGAGCCCTTCACCATAACCCAACCTTGCTTACAGC
OsCC4_AF	LOC_Os09g10054.1	CGACGACAAGACCCTATGGCACAAATTTTGGGTGGTCT
OsCC4_AR		GAGGAGAAGAGCCCTTCACCATATCCCAATTATCCCAACTGGATCGTT
OsCC5_AF	LOC_Os09g14010.1	CGACGACAAGACCCTATGATGTGTCGTGCTGGCCAAT
OsCC5_AR		GAGGAGAAGAGCCCTTCACCATATCCCAAGTACTGGGATGTCTC
OsCC6_AF	LOC_Os09g14060.1	CGACGACAAGACCCTATGGGTTCCATTGCCCAGATT
OsCC6_AR		GAGGAGAAGAGCCCTTCACCATATCCCAATTACAGGGATGTTCTTATCT
OsCC7_AF	LOC_Os12g10410.1	CGACGACAAGACCCTATGGTGTCCGCTTGGACCATC
OsCC7_AR		GAGGAGAAGAGCCCTTCACCATACTCCTAGCACGCCAG
OsCC8_AF	LOC_Os04g39460.1	CGACGACAAGACCCTATGGAATTCGCGATTGACAACATC
OsCC8_AR		GAGGAGAAGAGCCCTTCAATAGATGCCGATCACGCTGG
SlCC3_AF	Solyc12g044200.1.1	CGACGACAAGACCCTATGGAATTCTTCTCATATGGTTTGGTG
SlCC3_AR		GAGGAGAAGAGCCCTGCATATCCCAATAGTTGTGACCC
SlCC4_AF	Solyc04g005550.1.1	CGACGACAAGACCCTATGGAATTCTTAGCTATTTTTGTCGAAAAAC
SlCC4_AR		GAGGAGAAGAGCCCTACATATCCCAATCATGGTGACAGC
SlCC5_AF	Solyc12g044190.1.1	CGACGACAAGACCCTATGGAATTCTTATCTGTTTTTGTGGACAAG
SlCC5_AR		GAGGAGAAGAGCCCTGCATGTCCCAATAATTGTGACCC
SlCC7_AF	Solyc04g005540.2.1	CGACGACAAGACCCTCCTCTGTTAAACATCCTTTTTTTTCATTGAATTG
SlCC7_AR		GAGGAGAAGAGCCCTACATATCCCAATAATAGCAACCTCGTC
SlCC8_AF	Solyc02g036270.2.1	CGACGACAAGACCCTATGTGTGTGGGAAGAGTTACAGATTG
SlCC8_AR		GAGGAGAAGAGCCCTACAAATCCCAATAACAGAGACATCCTC
SlCC9_AF	Solyc02g037540.1.1	CGACGACAAGACCCTATGGCTGACATGCTAGCAAATC
SlCC9_AR		GAGGAGAAGAGCCCTATAAATGCCAATGATCGATACCTCATC
SlCC10_AF	Solyc10g076440.1.1	CGACGACAAGACCCTATGGTGATTGAGGCATTATCAATCC
SlCC10_AR		GAGGAGAAGAGCCCTATAAATGCCAATACTTGAAACTTCATTCAAC
SlCC12_AF	Solyc08g007250.1.1	CGACGACAAGACCCTATGGATATACTTTTTAATGCTGTAGGTGGATTTG
SlCC12_AR		GAGGAGAAGAGCCCTCCACACTCCGATGATGCAAAC
StCC1_AF	PGSC0003DMT400007331	CGACGACAAGACCCTATGGAATTCTTATCTATTTTTGTGGAAAAAC
StCC1_AR		GAGGAGAAGAGCCCTACATATCCCAATAATAGTAACCCCATCAT
StCC3_AF	PGSC0003DMT400019599	CGACGACAAGACCCTATGGAAATCTTATCTATTTTTGTGGACAAG
StCC3_AR		GAGGAGAAGAGCCCTACATATCCCAATAATAGTGACCCCGT
StCC4_AF	PGSC0003DMT400055333	CGACGACAAGACCCTATGCAGCCACTTGCAAAACG
StCC4_AR		GAGGAGAAGAGCCCTACAAATCCCAATAACAATGACATCCT
StCC5_AF	PGSC0003DMT400034242	CGACGACAAGACCCTATGGATTTCCTATCTAAAGTTGGGTATCTC
StCC5_AR		GAGGAGAAGAGCCCTACATATCCCAATAATAGTGACCCCCT
StCC6_AF	PGSC0003DMT400019055	CGACGACAAGACCCTATGGATATTGCAGTTTCAGTGGTG
StCC6_AR		GAGGAGAAGAGCCCTATATACTTGTACGGTGCTACGCCC
StCC7_AF	PGSC0003DMT400093829	CGACGACAAGACCCTATGCAGCCATGGATGACATTAG
StCC7_AR		GAGGAGAAGAGCCCTATAAATCCCTATCCCCTTATAGTGGTCA
StCC8_AF	PGSC0003DMT400032442	CGACGACAAGACCCTATGGAAATACTTGTTAATGTTGTAGGTGG
StCC8_AR		GAGGAGAAGAGCCCTCCACACACCGATGATGCATAC
StCC10_AF	PGSC0003DMT400005849	CGACGACAAGACCCTATGGAAATACTTGTTAATGTTGTGGGT
StCC10_AR		GAGGAGAAGAGCCCTCCACACTCCGATGATGCC
NtCC2_AF	NTAB_NLR.Nitab4.5_0000185.1	CGACGACAAGACCCTATGGATCTACTGATTTCTGTTGTATCAGG
NtCC2_AR		GAGGAGAAGAGCCCTGTTGATATTTCTTGCTGCTGCTGAC
NtCC3_AF	NTAB_NLR.Nitab4.5_0007732.1	CGACGACAAGACCCTATGGAATTGCTTAAAGCTCGGGAGG
NtCC3_AR		GAGGAGAAGAGCCCTATAAATACCAATTATCCCAGTGTGTCC
NtCC4_AF	NTAB_NLR.Nitab4.5_0002703.1	CGACGACAAGACCCTATGGAATTGCTTAAAGCTCGGGAGG
NtCC4_AR		GAGGAGAAGAGCCCTATAAATACCAATTATCCCAGTGTGTCC
NtCC5_AF	NTAB_NLR.Nitab4.5_0005412.1	CGACGACAAGACCCTATGGAAATAATTTTTAATGCTGTAGGTGG
NtCC5_AR		GAGGAGAAGAGCCCTCCATACACCAATGATGCATACCTTTTC
CaCC578_AF	CA06g01250	CGACGACAAGACCCTGTGTCGTTTTCTGCTCTTCGCAAG
CaCC578_AR		GAGGAGAAGAGCCCTTCAAGTGATTGAAATGACATCAAGATC
CaCC1-15_AF	CA05g17750	CGACGACAAGACCCTGCAAACATGGGAAGAGGAAAAG
CaCC1-15_AR		GAGGAGAAGAGCCCTTCAGACTATGGAAATGACATCTAC
CaCC189_AF	CA05g07390	CGACGACAAGACCCTGTTTATTCGGCCCAACTATTTATTTC
CaCC189_AR		GAGGAGAAGAGCCCTTCAGGGCTTTCAGAAACATCTGTCTG
CaCC122_AF	CA06g05110	CGACGACAAGACCCTCTTGATTTGATCCAAACCAAGGTATAAATAG
CaCC122_AR		GAGGAGAAGAGCCCTTCAAGTGATAGAAATGACATCTAGATCTTTCAGTC
CaCC1-1_AF	CA06g01180	CGACGACAAGACCCTTATGTACAAGTCTTGCAATCAATGCTTCATTTGTTCACTA
CaCC1-1_AR		GAGGAGAAGAGCCCTTCAAGTGATTGAAATGACATCAAGATCTTTCG
CaCC568_AF	CA09g03080	CGACGACAAGACCCTAGGGATTCAATTTGGGTAACGTATCCTTTTTATGGTTGGA
CaCC568_AR		GAGGAGAAGAGCCCTTCAGACTATGGAAATGACATCTACCTCAGCTG
CaCC721_AF	CA05g15170	CGACGACAAGACCCTGAGTGGGTAATGCTGGCCATCGGCTCTTGAACTTCCATTAG
CaCC721_AR		GAGGAGAAGAGCCCTTCAAGTGATTGAAATGACATCAAGATCTTTCGGC
CaCC83_AF	CA06g03650	CGACGACAAGACCCTGCACGTGTTGGTTGCCTGTATAGAG
CaCC83_AR		GAGGAGAAGAGCCCTTCAAATGATCGAAATGACATCTAGAGCTGCTG
CaCC1-11_AF	CA00g74330	CGACGACAAGACCCTGGGACACTGGACAGTCCTAGC
CaCC1-11_AR		GAGGAGAAGAGCCCTTCAGACTATGGAAACGACATCTATCTGAGTTGGTCC
CaCC1-5_AF	CA00g80340	CGACGACAAGACCCTATTTGTACATACGTCCAGCTTTCTTATTCTG
CaCC1-5_AR		GAGGAGAAGAGCCCTTCAAGTGATTGAGATGACATCTAGATCTTTCGG
CaCC1-28_AF	CA06g02200	CGACGACAAGACCCTCTCTATGATGATTATAGCATTTTTCTCTATCTTCTTC
CaCC1-28_AR		GAGGAGAAGAGCCCTTCAAGTGAGTGAGATAACTTCTAGATCTTTCGG
CaCC2-7_AF	CA00g73770	CGACGACAAGACCCTCTCAATCGGAAGGATAATTCTC
CaCC2-7_AR		GAGGAGAAGAGCCCTTCAGACAATCGGGATGACTTTGG
CaCC142_AF	CA07g00860	CGACGACAAGACCCTCCTAATCTGATTTAGTTTACGCTTGCC
CaCC142_AR		GAGGAGAAGAGCCCTTCAGACAATCGGGATGACTTTGCTTGTAG
CaCC18_AF	CA04g14510	CGACGACAAGACCCTAAAAGTGATTCAGATTCCAATGTGATATAGAAATGAGCCT
CaCC18_AR		GAGGAGAAGAGCCCTTCAGACAATCGGGATGACCTTGG
CaCC2-1_AF	CA05g19820	CGACGACAAGACCCTATGTACTATGAGATTTTCCGATCATAGCGCAACT
CaCC2-1_AR		GAGGAGAAGAGCCCTTCAGACAATCGCGATGACTTTGGG
CaCC2-3_AF	CA09g16320	CGACGACAAGACCCTCTAATAAATCGCCTGCACATTGCGTCATC
CaCC2-3_AR		GAGGAGAAGAGCCCTTCAGACAATCGGGATGACTTTTGG
CaCC21_AF	CA07g21620	CGACGACAAGACCCTAAGGGTGCCAATTTAGGTGTCAATGCGAAGACTAATAAAT
CaCC21_AR		GAGGAGAAGAGCCCTTCAGACAATCGGGATGACTTTGGGTTC
CaCC2-6_AF	CA06g00590	CGACGACAAGACCCTGCTGACTCTGCCCCTGTAAGTAATGGCCATTTAGCGTTTG
CaCC2-6_AR		GAGGAGAAGAGCCCTTCAGACAATCGGGATGACTTTGGG
CaCC658_AF	CA09g17500	CGACGACAAGACCCTAAAACCTGATTCACACGAACAGATAGATTATTGATCTGAC
CaCC658_AR		GAGGAGAAGAGCCCTTCAGACAATCGGGATGACTTTGGG
CaCC24_AF	CA09g16090	CGACGACAAGACCCTAAATCACCTACTCTTAGTAAATCTGCCTATCTTGTTATTT
CaCC24_AR		GAGGAGAAGAGCCCTTCAGACAATCAGGATGACTTTGGGT
CaCC308_AF	CA00g75640	CGACGACAAGACCCTCCAGCTAAAATGACTCTAAGTCCTCATTACAC
CaCC308_AR		GAGGAGAAGAGCCCTTCAGACAATCGGGATGACTTTAGGTTCACC
CaCC139_AF	CA07g00750	CGACGACAAGACCCTGTACATTGATAGGAGTGCATTTCCGACATACACATGA
CaCC139_AR		GAGGAGAAGAGCCCTTCAGACAATCGGGATGACTTTGGGTTCAC
CaCC242_AF	CA09g16310	CGACGACAAGACCCTCTAGTTATTTTTAATACCACTGACAACCTGCATCTTTCAG
CaCC242_AR		GAGGAGAAGAGCCCTTCAAACAATCGGGATGACTTTGGGTTCAC
CaCC35_AF	CA07g00870	CGACGACAAGACCCTGATAGTGAAGAGTGCAGACTGAAGGAGC
CaCC35_AR		GAGGAGAAGAGCCCTTCAGACAATTGGGAAAATTTTTTGTTCGTCGGAAGA
CaCC134_AF	CA11g04340	CGACGACAAGACCCTTCTCATCTGAAGTTCAACCC
CaCC134_AR		GAGGAGAAGAGCCCTTCAAACGATTGAGATGATATCTCGC
CaCC213_AF	CA04g05650	CGACGACAAGACCCTGGTCTGTTCTGTAATTCGGACAAAGTTCACAC
CaCC213_AR		GAGGAGAAGAGCCCTTCAAACTATGGAGATAATATCTAGCTCAGATGATC
CaCC71_AF	CA10g16760	CGACGACAAGACCCCTTGTAGCATGACCAGATCCAATGTGGAAGC
CaCC71_AR		GAGGAGAAGAGCCCTTCAGACAATTGAGACAACATCTAGCTCTTTGG
CaCC93_AF	CA12g20440	CGACGACAAGACCCCTGCTAGTCATTGATGAGTATACGGAGAGTT
CaCC93_AR		GAGGAGAAGAGCCCTTCAAGCAATTGTGATAACATCTCGCC
CaCC81_AF	CA10g12800	CGACGACAAGACCTTCATGAAACTCAAGCAACCGGAAT
CaCC81_AR		GAGGAGAAGAGCCCTTCAAACAATTGAGATAACATCCAATTCTGGT
CaCC75_AF	CA09g04550	CGACGACAAGACCCTGTGCAGTGGTTGTTCTTCTTGTGATTCTAC
CaCC75_AR		GAGGAGAAGAGCCCTTCAAACAATTGAAATTACATCACGCTCCGTCATCC
CaCC78_AF	CA12g16020	CGACGACAAGACCCTGAAGTCAATCAGAATGTTATGGAATCCCTCTTTATTTTG
CaCC78_AR		GAGGAGAAGAGCCCTTCAAACAACCGAGATAACATCTCGTCCTTTGG
CaCC57_AF	CA02g13330	CGACGACAAGACCCTAATTCTGAACAAGAGGAGACCAAAGAG
CaCC57_AR		GAGGAGAAGAGCCCTTCAAACTATTGAGATAACATCTCGCGCTTTTGTTCC
CaCC84_AF	CA12g20450	CGACGACAAGACCCTGAAACTTCTGGTCCTAAAGTAAGGATATGTGGAATG
CaCC84_AR		GAGGAGAAGAGCCCTTCAGATAATCGAGATAACATCTCGTCCTTTGGTGC
CaCC137_AF	CA11g14390	CGACGACAAGACCCTGGACTGTAGTTAATAGCAG
CaCC137_AR		GAGGAGAAGAGCCCTTCAAACAATAGGAACTACAGTAAG
CaCC129_AF	CA01g13210	CGACGACAAGACCCTCCAAAATTCTTAAAGTGCTTTGTGGTTG
CaCC129_AR		GAGGAGAAGAGCCCTTCAAACAATAGGTAATACAGTTATATTTTTC
CaCC101_AF	CA11g19770	CGACGACAAGACCCTGAAATGTCAAGTTTTTGGTAATAACATAG
CaCC101_AR		GAGGAGAAGAGCCCTTCAAACAATAGGGACAACAGTCAGATTTT
CaCC185_AF	CA05g02090	CGACGACAAGACCCTGGGAGAGAGAAACTCATTTTTTAGACAG
CaCC185_AR		GAGGAGAAGAGCCCTTCAAACAATAGGGACAACAGTCAGATTTTTT
CaCC214_AF	CA05g14070	CGACGACAAGACCCTGATATACATGGCTGTAGCAGAGCTG
CaCC214_AR		GAGGAGAAGAGCCCTTCAAAGAATTGGAACAATACAAACTTCAAGATGGCAG
CaCC629_AF	CA11g19790	CGACGACAAGACCCTAGACAGAGAAATCACTTTGCAAATTACTCTTAACATTCAA
CaCC629_AR		GAGGAGAAGAGCCCTTCAAACAATTGGGACAACAGTCAGATTTTTTTCACTTG
CaCC4-2_AF	CA11g19910	CGACGACAAGACCCTTCAAAAAAACGGAAAAAAATTAAAAATATGGGGCGGCG
CaCC4-2_AR		GAGGAGAAGAGCCCTTCAAACAATAGGGACAACAGTCAGATTTTCTCCA
CaCC618_AF	CA11g19940	CGACGACAAGACCCTAATGAGCTTACATCACTTTATTACACCCACAAGTATCC
CaCC618_AR		GAGGAGAAGAGCCCTTCAAACAATAGGGACAACGGTGAGATTTTTTTCAC
CaCC522_AF	CA11g17000	CGACGACAAGACCCTGTCTGCGTATACGTCACTTGGGTTACC
CaCC522_AR		GAGGAGAAGAGCCCTTCAAACAATAGGTACAACAGTCAGATTTTTTTCACTTGCATC
CaCC110_AF	CA05g05510	CGACGACAAGACCCTTCTGCATCAAACTTCTTTCTG
CaCC110_AR		GAGGAGAAGAGCCCTTCAATAAATGGAGATGACGCTTCG
CaCC112_AF	CA05g05480	CGACGACAAGACCCTCACATTTGTCACCATACGATC
CaCC112_AR		GAGGAGAAGAGCCCTTCAAAAAATGGAGATGACGCTTCG
CaCC109_AF	CA04g17640	CGACGACAAGACCCCTTCCAACTCTTGTGTGTAATCATACTGTC
CaCC109_AR		GAGGAGAAGAGCCCTTCAATAAATTGAAAGGACATTTCGACGAG
CaCC114_AF	CA05g06820	CGACGACAAGACCCTCTATACTGATTCTATCTCTGATCT
CaCC114_AR		GAGGAGAAGAGCCCTTCAATAAATGGAAATGATACTTCGAC
CaCC153_AF	CA03g01330	CGACGACAAGACCCTGATTCTAACTGTAGATATTGAGAG
CaCC153_AR		GAGGAGAAGAGCCCTTCATACAACTGGGACGACATC
CaCC6-1_AF	CA03g04650	CGACGACAAGACCCTCCAAGAGTTAGTGTACAGAAGGTGTATAATC
CaCC6-1_AR		GAGGAGAAGAGCCCTTCAAACAATAGGAATGACATCTTGCTCAC
CaCC77_AF	CA07g16420	CGACGACAAGACCCTCTAAGAAGGGGCGACGGCTAACTATTATGAC
CaCC77_AR		GAGGAGAAGAGCCCTTCATACAATTGGAACGACATCTAGCTC
CaCC68_AF	CA03g03380	CGACGACAAGACCCTCAATAACAAACATAGCTTCAAACCGTATATGTTGAG
CaCC68_AR		GAGGAGAAGAGCCCTTCAAACAATTGGGACGACATCTATCTCATGGG
CaCC61_AF	CA03g03770	CGACGACAAGACCCTCAGAAAACTGGAATTTAGTCTACGCTGT
CaCC61_AR		GAGGAGAAGAGCCCTTCATACAATTGTGACGACATCTACCTCATTTGCTC
CaCC150_AF	CA03g04630	CGACGACAAGACCCTCAGCCTCACAGAAAGGTTTTG
CaCC150_AR		GAGGAGAAGAGCCCTTCAAACAATTGATATGACCACAACATTC
CaCC198_AF	CA01g31430	CGACGACAAGACCCTGATAAAACACTAAGCTTTTGAAG
CaCC198_AR		GAGGAGAAGAGCCCTTCAAACAATTGAGACCACAGGAG
CaCC479_AF	CA05g00030	CGACGACAAGACCCTTATTTACATGATTGGATGGCACCACTTTCTGGTATA
CaCC479_AR		GAGGAGAAGAGCCCTTCAAACAATAGGAATCACAGATATATTTTCCTC
CaCC154_AF	CA01g08280	CGACGACAAGACCCTGTTTCAAGAATTACAGATTCAGTGTTTAC
CaCC154_AR		GAGGAGAAGAGCCCTTCAAAGTATTGGGAGTACTAAAAGTTCTTGG
CaCC331_AF	CA02g21230	CGACGACAAGACCCTGTGAACCCATAAGCGCATAAACATCTCAGAG
CaCC331_AR		GAGGAGAAGAGCCCTTCATGCTACGCAAATAGCAGATACATCCTCTC
CaCC181_AF	CA04g03450	CGACGACAAGACCCTCAGCTGATATTTAAACTGATATATTTCC
CaCC181_AR		GAGGAGAAGAGCCCTTCAAACTATAGGGAGAACCAAAAGCTCTTGAGTATCAT
CaCC173_AF	CA03g03650	CGACGACAAGACCCTCTTCTACATTTGGCAACCACATACACAC
CaCC173_AR		GAGGAGAAGAGCCCTTCAGATAATTGATATGACCACAACATTCTCTTCAAACTCAGAAT
CaCC130_AF	CA11g01460	CGACGACAAGACCCTAGGCAGACAAGATAGTGCCAAC
CaCC130_AR		GAGGAGAAGAGCCCTTCAAACAATTGGAACCGACTCTAGAC
CaCC162_AF	CA03g03390	CGACGACAAGACCCTTTTACTCCGTTGTTACTGTTATGTGGAGTTTCACACATAC
CaCC162_AR		GAGGAGAAGAGCCCTTCACACCACAGGGATAACATCTAAATCTTTGG
CaCC178_AF	CA11g01410	CGACGACAAGACCCTTATTTGTATCCCAGATCTCACCTAGAGCTATCAAAATTGT
CaCC178_AR		GAGGAGAAGAGCCCTTCAAATAATTGGGACGGTCTCAATATTCTTTG
CaCC151_AF	CA11g02470	CGACGACAAGACCCTTTTATACCCACAGGTAGGCGGGAA
CaCC151_AR		GAGGAGAAGAGCCCTTCAGACAATTGGAACCACCTCTAGCTTTTCTG
CaCC8-1_AF	CA00g89570	CGACGACAAGACCCTCCATATGCAAGTGCCAAATCTACTAAATACGTGTGTTCCT
CaCC8-1_AR		GAGGAGAAGAGCCCTTCAGACAATTGAGATGATCTGTAACTCCTCTG
CaCC79_AF	CA01g27920	CGACGACAAGACCCTGTTATTTTCCCATAACAATAACGAGTAAAATATAAATTAA
CaCC79_AR		GAGGAGAAGAGCCCTTCAAACAACTGGAACTACCTCTAAATCAT
CaCC5_AF	CA05g02490	CGACGACAAGACCCTGGATATCAAGTCACACTGACC
CaCC5_AR		GAGGAGAAGAGCCCTTCATGATATGGTGACAATGTCTAGATC
CaCC163_AF	CA04g09950	CGACGACAAGACCCTGACTAATAAGTCAAGTGGTCAC
CaCC163_AR		GAGGAGAAGAGCCCTTCAAACGAGTGATATGACAGTTAGG
CaCC60_AF	CA08g01410	CGACGACAAGACCCTTATCTTTGGGATGTGCCTCATCTCATAATAAAC
CaCC60_AR		GAGGAGAAGAGCCCTTCATACAATGGGGACTACTTCGAGTCTTG
CaCC69_AF	CA00g57130	CGACGACAAGACCCTGAAAAGTAATAGTACATGCACTGCACTACAC
CaCC69_AR		GAGGAGAAGAGCCCTTCAAACAACTGGTGTGACAGTTAGCTC
CaCC55_AF	CA11g18010	CGACGACAAGACCCTTGGACATCATCACTTGTAAAGTCTTGGTCTTCTTATCTTA
CaCC55_AR		GAGGAGAAGAGCCCTTCAGATAATCACCACAACATCTAACTTACTAGGATATCCTGTTAGT
CaCC82_AF	CA08g00730	CGACGACAAGACCCTGGAAATCACTTGGAAGGTGTAGTAACAG
CaCC82_AR		GAGGAGAAGAGCCCTTCATGTTATTGTGATGATGTCAAGATCGGACAACG
CaCC22_AF	CA09g10460	CGACGACAAGACCCTTGATTACAGAATACATATATCGTGGTAGACTCATCGTTTG
CaCC22_AR		GAGGAGAAGAGCCCTTCAGACTATAGAAATGATATCTAGTTCACGCGGCCC
CaCC91_AF	CA10g03040	CGACGACAAGACCCTCTTTTAGTTGCGTCAATTTCGCAGAGTTGG
CaCC91_AR		GAGGAGAAGAGCCCTTCAAACAATTGAGATGACATCTAGCTTTGAAGGAGG
CaCC205_AF	CA07g01750	CGACGACAAGACCCTTTAAGTTGTCAAAGATTGCTTTTTAATGCTCTCGTTTGTG
CaCC205_AR		GAGGAGAAGAGCCCTTCAGACAAGAGAGACAATCTCTAACTTTGACGAGAAAG
CaCC620_AF	CA01g33790	CGACGACAAGACCCTCTCCAATAATTGTCATTGCC
CaCC620_AR		GAGGAGAAGAGCCCTTCACCACACACCGATGATGCATAC
CaCC403_AF	CA00g76890	CGACGACAAGACCCTGAGAGCATCATATAATATAATAC
CaCC403_AR		GAGGAGAAGAGCCCTTCACCATACACCGATGATGCATAC
CaCC380_AF	CA09g17050	CGACGACAAGACCCTTGTTGCAGCACTTTCAGGA
CaCC380_AR		GAGGAGAAGAGCCCTTCAATATATACCGATGCTTGAGACATTCTC
CaCC398_AF	CA10g21090	CGACGACAAGACCCTCTTTGTAACATCTCGGCCTC
CaCC398_AR		GAGGAGAAGAGCCCTTCAACATATCCCAACAACAGTGATTC
CaCC310_AF	CA00g13700	CGACGACAAGACCCTGTTTGTTTTGTTGCAGTGCTTT
CaCC310_AR		GAGGAGAAGAGCCCTTCAATATATACCGATGCTTGAGACATTCT
CaCC10-2_AF	CA01g33790	CGACGACAAGACCCTAGTGTTACTCCAATAATTGTCATTGC
CaCC10-2_AR		GAGGAGAAGAGCCCTTCACCACACACCGATGATGCATAC
CaCC368_AF	CA09g16920	CGACGACAAGACCCTTCGGGAGATCATGGACAC
CaCC368_AR		GAGGAGAAGAGCCCTTCAATAAATACCGATGCTCGAGACGTT
CaCC430_AF	CA09g16930	CGACGACAAGACCCTCTCTGCGTGGTTCTTTTGTTTC
CaCC430_AR		GAGGAGAAGAGCCCTTCAATATATACCGATGCTTGAGACATTCTC
CaCC333_AF	CA10g20630	CGACGACAAGACCCTGTAGGGTAGAGTTGACAGTAG
CaCC333_AR		GAGGAGAAGAGCCCTTCAACATATCCCAACAATAGTGATCC
CaCC10-1_AF	CA10g21190	CGACGACAAGACCCTAGTGCGAGTTTTCAATCACTCTC
CaCC10-1_AR		GAGGAGAAGAGCCCTTCAACATATCCCAACAATAGTAATCCCC
CaCC466_AF	CA01g33900	CGACGACAAGACCCTGAAAGTCTAGCATTCTGATCAGA
CaCC466_AR		GAGGAGAAGAGCCCTTCACCACACACCGATGATGCTTAC
CaCC474_AF	CA00g93130	CGACGACAAGACCCTATGGAAGGGTTGGAGAAACTTATCG
CaCC474_AR		GAGGAGAAGAGCCCTTCAATATATACCGATGCTTGAGACATTCTC
CaCC773_AF	CA09g17090	CGACGACAAGACCCTTTGGAATATCATGGAAGCTGTTG
CaCC773_AR		GAGGAGAAGAGCCCTTCAATATATACCAATGCTTGAGACATTC
CaCC283_AF	CA01g33840	CGACGACAAGACCCTGAGAGCATCATAGCATTCTAATC
CaCC283_AR		GAGGAGAAGAGCCCTTCACCACACACCGATGATGCTTAC
CaCC516_AF	CA10g21380	CGACGACAAGACCCTTCCATTCCTCCTCAGCACTCATT
CaCC516_AR		GAGGAGAAGAGCCCTTCATCTCAAAGCTTCCATGACCTCTT
CaCC436_AF	CA09g17080	CGACGACAAGACCCTTGAAATATCATGGAAGCTGTTGC
CaCC436_AR		GAGGAGAAGAGCCCTTCAATATATTCCGATGCTTGAGACA
CaCC328_AF	CA10g20540	CGACGACAAGACCCTCATCTACTTGCTCCATTCCC
CaCC328_AR		GAGGAGAAGAGCCCTTCAACATATCCCAACAATAGTGATCC
CaCC287_AF	CA01g29850	CGACGACAAGACCCTCTCTGAGAGCATCTGTATTCGC
CaCC287_AR		GAGGAGAAGAGCCCTTCACCACACACCGATGATGCATAC
CaCC292_AF	CA09g17010	CGACGACAAGACCCTGGAAGATCATGGACGCTATC
CaCC292_AR		GAGGAGAAGAGCCCTTCAATATATACCGATGCTTGAGACAT
CaCC585_AF	CA04g10720	CGACGACAAGACCCTTCAGTTTAATAATCATCTTTGAGAGC
CaCC585_AR		GAGGAGAAGAGCCCTTCACCACACACCTATGATGAATA
CaCC309_AF	CA10g21120	CGACGACAAGACCCTGAGTTAATAGCAGGACATCAAT
CaCC309_AR		GAGGAGAAGAGCCCTTCAACATATCCCAACAATAGTAATCTC
CaCC223_AF	CA10g20820	CGACGACAAGACCCTCTCCATTCCCACTCTCCGATC
CaCC223_AR		GAGGAGAAGAGCCCTTCAACATATCCCAACAGTAGTGACCC
CaCC327_AF	CA01g33880	CGACGACAAGACCCTAACAAGCCGATAGCTAATCCTTAAGCTCTATGATAC
CaCC327_AR		GAGGAGAAGAGCCCTTCACCACACACCGATGATGCATACC
CaCC322_AF	CA10g21170	CGACGACAAGACCCTGAACGAGGGATTATCATTCATGG
CaCC322_AR		GAGGAGAAGAGCCCTTCACAAAGCTGTCATGACCTCTTCCTCC
CaCC281_AF	CA03g00800	CGACGACAAGACCCTTAAGAGACTAGGCCATCTAC
CaCC281_AR		GAGGAGAAGAGCCCTTCAAACGATGGAAACTACTCCATAAG
CaCC166_AF	CA03g00810	CGACGACAAGACCCTATTCTTATTTCTGACTCCATTCTTCCT
CaCC166_AR		GAGGAGAAGAGCCCTTCAAACTATGGAAACTACTCCGTAA
CaCC155_AF	CA00g85680	CGACGACAAGACCCTCCATGGCTGAAATTGCTCTC
CaCC155_AR		GAGGAGAAGAGCCCTTCAAATGATTGAGATCACTTCAAAATC
CaCC174_AF	CA07g09720	CGACGACAAGACCCTGTGTAATACACCTGTGTGGACTC
CaCC174_AR		GAGGAGAAGAGCCCTTCAAACAATCGAAATGACTCCATAT
CaCC203_AF	CA03g02560	CGACGACAAGACCCTATAAGTATCTCTGTCCTCATCCTAT
CaCC203_AR		GAGGAGAAGAGCCCTTCAAACTATGGAAACTACTCCATAAGG
CaCC42_AF	CA09g17340	CGACGACAAGACCCTCCTATTTTTGATTCCGAGAAAAATTAAG
CaCC42_AR		GAGGAGAAGAGCCCTTCATACAACTGAGACAACTTCTAGTTCACT
CaCC64_AF	CA09g14310	CGACGACAAGACCCTCATTCCATTATCAGATTGAAAGAATTTG
CaCC64_AR		GAGGAGAAGAGCCCTTCATACAATGGAGACAACTTCTACTTCACT
CaCC43_AF	CA09g14650	CGACGACAAGACCCTGCCTTACTTTCAACAATTAGGGAGCC
CaCC43_AR		GAGGAGAAGAGCCCTTCATACAATTGAAACAACATCTAGTTGGCTTGTCCC
CaCC56_AF	CA09g07300	CGACGACAAGACCCTGTGGACATCTACCTGCTCGATAGTCGATAG
CaCC56_AR		GAGGAGAAGAGCCCTTCATACGATTGAGACAACTTCTAGTTCCCTTTCTCC
CaCC36_AF	CA09g14660	CGACGACAAGACCCTCCAGCTGGTTGATGGAGACTTGAGAGTAG
CaCC36_AR		GAGGAGAAGAGCCCTTCATACAACTGAAACAACATCTAGTTGGCTTGT
CaCC206_AF	CA00g82230	CGACGACAAGACCCTACGTCAAGGGATTACCC
CaCC206_AR		GAGGAGAAGAGCCCTTCAGACAATGGAAAGGACAAAAGG
CaCC262_AF	CA12g03500	CGACGACAAGACCCTAAGTCCCACCAGTAACAC
CaCC262_AR		GAGGAGAAGAGCCCTTCAAACTACACAGCATAATTTCCATC
CaCC95_AF	CA08g02000	CGACGACAAGACCCTTATCCTTTTCGAGTGCCAAC
CaCC95_AR		GAGGAGAAGAGCCCTTCACACAATAGAGATGACTTCC
CaRPW405_AF	CA04g19370	CGACGACAAGACCCTCAAACTCCCGTCTCTTCCAAC
CaRPW405_AR		GAGGAGAAGAGCCCTTCAACAAATCTCAAACACACC
CaRPW540_AF	CA02g25810	CGACGACAAGACCCTAGTTTATTAAATCACGTGTC
CaRPW540_AR		GAGGAGAAGAGCCCTTCAAGAAAGAACCAACACCTGA
CaRPW595_AF	CA02g25800	CGACGACAAGACCCTCCCTTTTCCAGTTTACGTAGC
CaRPW595_AR		GAGGAGAAGAGCCCTTCATGAAAGAACCAACACTTGATC
CaCC179_AF	CA12g19770	CGACGACAAGACCCTGTCTAGCTAGGTACTAATTCAAGC
CaCC179_AR		GAGGAGAAGAGCCCTTCAACATATCGCGAAAACTCCATG
CaCC168_AF	CA07g12630	CGACGACAAGACCCTAGTGTCTACGAGGACTCATTAC
CaCC168_AR		GAGGAGAAGAGCCCTTCATACAATGCCAACACAATGTAATGAC
CaCC714_AF	CA08g17370	CGACGACAAGACCCTGTTGAGTGATACTATAGTAAGGTGGCGACGACAAGACCCTGTTGAGTGATACTATAGTAAGGTGG
CaCC714_AR		GAGGAGAAGAGCCCTTCAAACAATTGCTATGACACTTAACTG
CaTIR530_AF	CA12g19860	CGACGACAAGACCCTGTTGAGAACTTGCCTATTAG
CaTIR530_AR		GAGGAGAAGAGCCCTTCACCAAATCCCAATCGAGCGAAC
CaTIR480_AF	CA09g18670	CGACGACAAGACCCTTCTTGTTTGAAGCAAGAA
CaTIR480_AR		GAGGAGAAGAGCCCTTCATAATATTCCAACAAAGTGAACT
CaTIR504_AF	CA12g06200	CGACGACAAGACCCTAGTGGACCTCATCCTCATCG
CaTIR504_AR		GAGGAGAAGAGCCCTTCACCAAATCCACACAATCCGAACATC
CaTIR582_AF	CA12g16200	CGACGACAAGACCCTCATATATCCAAAGCGGTGAAT
CaTIR582_AR		GAGGAGAAGAGCCCTTCACCATATTCCAATGGAACAAAC
CaTIR2_AF	CA12g19870	CGACGACAAGACCCTGCTCTTTATTAAGCACCAGAGCC
CaTIR2_AR		GAGGAGAAGAGCCCTTCACCAAATCCCAATCGAGCGAAC
CaTIR251_AF	CA06g14840	CGACGACAAGACCCTTTCAATTCTGGGCTCTAACTCAGGTG
CaTIR251_AR		GAGGAGAAGAGCCCTTCACCATATTCCAACAAAACAGACATCACC
CaTIR433_AF	CA03g00260	CGACGACAAGACCCTCCAAGTCTTATAGAAGCTAGAATTTCATTCATTCATC
CaTIR433_AR		GAGGAGAAGAGCCCTTCAATATATACCAATCATGCGAACTTCATTTTC
CaTIR481_AF	CA02g19600	CGACGACAAGACCCTTACTTAAACTCCATGCAACACCAGAAGCG
CaTIR481_AR		GAGGAGAAGAGCCCTTCACCATATCCCGATTATGAGAACATCAG
CaTIR482_AF	CA03g00200	CGACGACAAGACCCTAGTTTCCAAGAAGAAAACATGGCATGTGC
CaTIR482_AR		GAGGAGAAGAGCCCTTCAATATATACCAACCATGCAAACTTCTATATC
CaTIR486_AF	CA09g18620	CGACGACAAGACCCTCATAGTGGGGTCTAAGTCATCACCTGCATATATAAATTAA
CaTIR486_AR		GAGGAGAAGAGCCCTTCACAATATTCCAAGGAAGCGAACTC
CaTIR489_AF	CA12g02370	CGACGACAAGACCCTCTTCATTGGAACCATTCATCTTTC
CaTIR489_AR		GAGGAGAAGAGCCCTTCACCAGATCCCTACCATCCGAAC
CaTIR517_AF	CA07g12770	CGACGACAAGACCCTCTTCTAGCTTTGAGGCGAATAATTAACACAATATTATTAA
CaTIR517_AR		GAGGAGAAGAGCCCTTCACAATATTCCAAGGAAGCGAACTCC
CaTIR527_AF	CA12g04920	CGACGACAAGACCCTAATGCTGTTTCGTTGCTCTTTCCTTTGC
CaTIR527_AR		GAGGAGAAGAGCCCTTCACGTACTTACTAACTATGGAACAAGACAT
CaTIR493_AF	CA08g13810	CGACGACAAGACCCTGAACTTTGCAGGTTAAAGAGCATC
CaTIR493_AR		GAGGAGAAGAGCCCTTCAATAAATCATCAGTGTACGAGAATTAGTCG
CaTIR442_AF	CA03g00700	CGACGACAAGACCCTGTTGCTACAGTGACCTTTCTTTAATTAC
CaTIR442_AR		GAGGAGAAGAGCCCTTCAGTATATACCAACCATTCGAACTTCATCTTC
CaTIR614_AF	CA09g18680	CGACGACAAGACCCTATTTGTAGCTGACTGACTTTCTCACTTTTGCTATTC
CaTIR614_AR		GAGGAGAAGAGCCCTTCACAATATTCCAAGGAAGCGAACTCC
qRT-PCR
Hin1_qRT_F		GCCATGCCGGAATCCAATTT
Hin1_qRT_R		TTGCAGAGGCAGCCAAAGAGA
PR1_qRT_F		AATAGGGTAGCGGCCTTTGC
PR1_qRT_R		CGGCGGCTAGGTTTTCG
CYP71D20_qRT_F		CCGCACCATGTCCTTAGAG
CYP71D20_qRT_F		CTTGCCCCTTGAGTACTTGC
WRKY8_qRT_F		AACAATGGTGCCAATAATGC
WRKY8_qRT_R		TGCATATCCTGAGAAACCATT
NRC2_qRT_F		GCT AAG CTT CAC AAG GAC AAA G
NRC2_qRT_R		CAG ATT GAT CTT CAT CTT GAA GG
NRC3_qRT_F		GACGATAAAAATAAATTTGCTCAGTGG
NRC3_qRT_R		CAT CAG CAA CCC CTT TTG CTC
NRC4_qRT_F		GAA CAG TGG AAA GTG TTG GTG G
NRC4_qRT_R		GGT CAT GAA TTC CTT TGA CCT C
NRG1_qRT_F		GTT CGT GCT GAT TTC CAG AAA G
NRG1_qRT_R		CAT TCC CCT TGA TGT TGA TAT ATA G
ADR1_qRT_F		GGA AAA GTT CTC AAC TCT GGT C
ADR1_qRT_R		CTC TGT TCC ATA TTA AAC CTA ACG
EF1-α_qRT_F		GTATGCCTGGGTGCTTGAC
EF1-α_qRT_R		ACAGGGACAGTTCCAATACCA
VIGS
NRC2_AF		CGACGACAAGACCCTATGGCGAACGTTGCGGTGGAG
NRC2_tR		GCTACATCTGCTGCTACATCTGCCATCACAAATCTGCCAACCCCTTTGTCC
NRC3_tF		GGACAAAGGGGTTGGCAGATTTGTGATGGCAGATGTAGCAGCAGATGTAGC
NRC3_tR		CGGAAAATTCAGTACTGCATCTGCCATCAACCCCTTTTGCTCTAGCAACATGAG
NRC4_tF		CTCATGTTGCTAGAGCAAAAGGGGTTGATGGCAGATGCAGTACTGAATTTTCCG
NRC4_AR		GAGGAGAAGAGCCCTTTATTTTTCTCTTTGTGCAGCTTCGCCTG
NRG1_AF		CGACGACAAGACCCTTGCACCAGCAGTTCTTGGATTAC
NRG1_tR		AGTCCGTTACCGCCACTTTGTTTCAAAGTTCAACACAAGTACTTC
ADR1_tF		AACTTTGAAACAAAGTGGCGGTAACGGACTTTTTCG
ADR1_AR		GAGGAGAAGAGCCCTGAACCTCCCTACTCTTTTCTCC
Motif-swap analysis
mCC309-1-6aa_AF		CGACGACAAGACCCTATGGAATTCGTAACTGCTATTTTGAGCCCAGTCGC
mCC309-7-12aa_AF		CGACGACAAGACCCTATGGCTGTGGAAATCATAGCTAATTTTGTGGACAAAGTCGCAGAA
mCC309-1-12aa_AF		CGACGACAAGACCCTATGGAATTCGTAGCTAATTTTGTGGACAAAGTCGCAG
CC10-1_TAILSP_F		CGACGACAAGACCCTATGGAATTCGTAACTGCTATTTTGAGCCCAGTCGCAGAA
Pvr4_5-10aa_AF		CGACGACAAGACCCTATGGAAATCGTAGCTAATTTTGTGGACAAAGTCGCAGAA
Deletion analysis
309_N1_AF		CGACGACAAGACCCTATGATAACTGCTATTTTGAGCCCAG
309_N2_AF		CGACGACAAGACCCTATGAGCCCAGTCGCAGAACACTTG
309_C1_AR		GAGGAGAAGAGCCCTCTCTTCCTTCTTTTGTTTTCTGGAG
309_C2_AR		GAGGAGAAGAGCCCTAACCGGATAGCAGAAAACAGC
309_C3_AR		GAGGAGAAGAGCCCTTGTAATTTTCTTAGCTCTCCTGCTC
Single amino acid mutagenesis
CC309_T7A_AF		CGACGACAAGACCCTATGGCTGTGGAAATCATAGCTGCTATTTTGAGC
CC309_A8E_AF		CGACGACAAGACCCTATGGCTGTGGAAATCATAACTGAGATTTTGAGC
CC309_I9E_AF		CGACGACAAGACCCTATGGCTGTGGAAATCATAACTGCTGAGTTGAGC
CC309_L10E_AF		CGACGACAAGACCCTATGGCTGTGGAAATCATAACTGCTATTGAGAGCCCA
CC309_S11A_AF		CGACGACAAGACCCTATGGCTGTGGAAATCATAACTGCTATTTTGGCCCCAGTCGCAG
CC309_P12A_AF		CGACGACAAGACCCTATGGCTGTGGAAATCATAACTGCTATTTTGAGCGCAGTCGCAG

### Sheet: Sheet2
Ca	CC1-15	_AF
Ca	CC1-15	_AR
Ca	CC189	_AF
Ca	CC189	_AR
Ca	CC122	_AF
Ca	CC122	_AR
Ca	CC1-1	_AF
Ca	CC1-1	_AR
Ca	CC568	_AF
Ca	CC568	_AR
Ca	CC721	_AF
Ca	CC721	_AR
Ca	CC83	_AF
Ca	CC83	_AR
Ca	CC1-11	_AF
Ca	CC1-11	_AR
Ca	CC1-5	_AF
Ca	CC1-5	_AR
Ca	CC1-28	_AF
Ca	CC1-28	_AR
Ca	CC2-7	_AF
Ca	CC2-7	_AR
Ca	CC142	_AF
Ca	CC142	_AR
Ca	CC18	_AF
Ca	CC18	_AR
Ca	CC2-1	_AF
Ca	CC2-1	_AR
Ca	CC2-3	_AF
Ca	CC2-3	_AR
Ca	CC21	_AF
Ca	CC21	_AR
Ca	CC2-6	_AF
Ca	CC2-6	_AR
Ca	CC658	_AF
Ca	CC658	_AR
Ca	CC24	_AF
Ca	CC24	_AR
Ca	CC308	_AF
Ca	CC308	_AR
Ca	CC139	_AF
Ca	CC139	_AR
Ca	CC242	_AF
Ca	CC242	_AR
Ca	CC35	_AF
Ca	CC35	_AR
Ca	CC134	_AF
Ca	CC134	_AR
Ca	CC213	_AF
Ca	CC213	_AR
Ca	CC71	_AF
Ca	CC71	_AR
Ca	CC93	_AF
Ca	CC93	_AR
Ca	CC81	_AF
Ca	CC81	_AR
Ca	CC75	_AF
Ca	CC75	_AR
Ca	CC78	_AF
Ca	CC78	_AR
Ca	CC57	_AF
Ca	CC57	_AR
Ca	CC84	_AF
Ca	CC84	_AR
Ca	CC137	_AF
Ca	CC137	_AR
Ca	CC129	_AF
Ca	CC129	_AR
Ca	CC101	_AF
Ca	CC101	_AR
Ca	CC185	_AF
Ca	CC185	_AR
Ca	CC214	_AF
Ca	CC214	_AR
Ca	CC629	_AF
Ca	CC629	_AR
Ca	CC4-2	_AF
Ca	CC4-2	_AR
Ca	CC618	_AF
Ca	CC618	_AR
Ca	CC522	_AF
Ca	CC522	_AR
Ca	CC110	_AF
Ca	CC110	_AR
Ca	CC112	_AF
Ca	CC112	_AR
Ca	CC109	_AF
Ca	CC109	_AR
Ca	CC114	_AF
Ca	CC114	_AR
Ca	CC153	_AF
Ca	CC153	_AR
Ca	CC6-1	_AF
Ca	CC6-1	_AR
Ca	CC77	_AF
Ca	CC77	_AR
Ca	CC68	_AF
Ca	CC68	_AR
Ca	CC61	_AF
Ca	CC61	_AR
Ca	CC150	_AF
Ca	CC150	_AR
Ca	CC198	_AF
Ca	CC198	_AR
Ca	CC479	_AF
Ca	CC479	_AR
Ca	CC154	_AF
Ca	CC154	_AR
Ca	CC331	_AF
Ca	CC331	_AR
Ca	CC181	_AF
Ca	CC181	_AR
Ca	CC173	_AF
Ca	CC173	_AR
Ca	CC130	_AF
Ca	CC130	_AR
Ca	CC162	_AF
Ca	CC162	_AR
Ca	CC178	_AF
Ca	CC178	_AR
Ca	CC151	_AF
Ca	CC151	_AR
Ca	CC8-1	_AF
Ca	CC8-1	_AR
Ca	CC79	_AF
Ca	CC79	_AR
Ca	CC5	_AF
Ca	CC5	_AR
Ca	CC163	_AF
Ca	CC163	_AR
Ca	CC60	_AF
Ca	CC60	_AR
Ca	CC69	_AF
Ca	CC69	_AR
Ca	CC55	_AF
Ca	CC55	_AR
Ca	CC82	_AF
Ca	CC82	_AR
Ca	CC22	_AF
Ca	CC22	_AR
Ca	CC91	_AF
Ca	CC91	_AR
Ca	CC205	_AF
Ca	CC205	_AR
Ca	CC620	_AF
Ca	CC620	_AR
Ca	CC403	_AF
Ca	CC403	_AR
Ca	CC380	_AF
Ca	CC380	_AR
Ca	CC398	_AF
Ca	CC398	_AR
Ca	CC310	_AF
Ca	CC310	_AR
Ca	CC10-2	_AF
Ca	CC10-2	_AR
Ca	CC368	_AF
Ca	CC368	_AR
Ca	CC430	_AF
Ca	CC430	_AR
Ca	CC333	_AF
Ca	CC333	_AR
Ca	CC10-1	_AF
Ca	CC10-1	_AR
Ca	CC466	_AF
Ca	CC466	_AR
Ca	CC474	_AF
Ca	CC474	_AR
Ca	CC773	_AF
Ca	CC773	_AR
Ca	CC283	_AF
Ca	CC283	_AR
Ca	CC516	_AF
Ca	CC516	_AR
Ca	CC436	_AF
Ca	CC436	_AR
Ca	CC328	_AF
Ca	CC328	_AR
Ca	CC287	_AF
Ca	CC287	_AR
Ca	CC292	_AF
Ca	CC292	_AR
Ca	CC585	_AF
Ca	CC585	_AR
Ca	CC309	_AF
Ca	CC309	_AR
Ca	CC223	_AF
Ca	CC223	_AR
Ca	CC327	_AF
Ca	CC327	_AR
Ca	CC322	_AF
Ca	CC322	_AR
Ca	CC281	_AF
Ca	CC281	_AR
Ca	CC166	_AF
Ca	CC166	_AR
Ca	CC155	_AF
Ca	CC155	_AR
Ca	CC174	_AF
Ca	CC174	_AR
Ca	CC203	_AF
Ca	CC203	_AR
Ca	CC42	_AF
Ca	CC42	_AR
Ca	CC64	_AF
Ca	CC64	_AR
Ca	CC43	_AF
Ca	CC43	_AR
Ca	CC56	_AF
Ca	CC56	_AR
Ca	CC36	_AF
Ca	CC36	_AR
Ca	CC206	_AF
Ca	CC206	_AR
Ca	CC262	_AF
Ca	CC262	_AR
Ca	CC95	_AF
Ca	CC95	_AR
Ca	RPW405	_AF
Ca	RPW405	_AR
Ca	RPW540	_AF
Ca	RPW540	_AR
Ca	RPW595	_AF
Ca	RPW595	_AR
Ca	CC179	_AF
Ca	CC179	_AR
Ca	CC168	_AF
Ca	CC168	_AR
Ca	CC714	_AF
Ca	CC714	_AR
Ca	TIR530	_AF
Ca	TIR530	_AR
Ca	TIR480	_AF
Ca	TIR480	_AR
Ca	TIR504	_AF
Ca	TIR504	_AR
Ca	TIR582	_AF
Ca	TIR582	_AR
Ca	TIR2	_AF
Ca	TIR2	_AR
Ca	TIR251	_AF
Ca	TIR251	_AR
Ca	TIR433	_AF
Ca	TIR433	_AR
Ca	TIR481	_AF
Ca	TIR481	_AR
Ca	TIR482	_AF
Ca	TIR482	_AR
Ca	TIR486	_AF
Ca	TIR486	_AR
Ca	TIR489	_AF
Ca	TIR489	_AR
Ca	TIR517	_AF
Ca	TIR517	_AR
Ca	TIR527	_AF
Ca	TIR527	_AR
Ca	TIR493	_AF
Ca	TIR493	_AR
Ca	TIR442	_AF
Ca	TIR442	_AR
Ca	TIR614	_AF
Ca	TIR614	_AR
